# Integrating and formatting biomedical data as pre-calculated knowledge graph embeddings in the Bioteque

**DOI:** 10.1101/2022.05.11.491490

**Authors:** Adrià Fernández-Torras, Miquel Duran-Frigola, Martino Bertoni, Martina Locatelli, Patrick Aloy

## Abstract

Biomedical data is accumulating at a fast pace and integrating it into a unified framework is a major challenge, so that multiple views of a given biological event can be considered simultaneously. Here we present the Bioteque, a resource of unprecedented size and scope that contains pre-calculated biomedical descriptors derived from a gigantic knowledge graph, displaying more than 450 thousand biological entities and 30 million relationships between them. The Bioteque integrates, harmonizes, and formats data collected from over 150 data sources, including 12 biological entities (e.g., genes, diseases, drugs) linked by 67 types of associations (e.g., ‘drug treats disease’, ‘gene interacts with gene’). We show how Bioteque descriptors facilitate the assessment of high-throughput protein-protein interactome data, the prediction of drug response and new repurposing opportunities, and demonstrate that they can be used off-the-shelf in downstream machine learning tasks without loss of performance with respect to using original data. The Bioteque thus offers a thoroughly processed, tractable, and highly optimized assembly of the biomedical knowledge available in the public domain.
