## Supplementary material for "Integrating and formatting biomedical data as pre-calculated knowledge graph embeddings in the Bioteque": Supp Data 2

### Sheet: Legend
Legend Description of the associations between nodes (i.e. metapaths) and the datasets accomodated in the knowledge graph (KG).

### Sheet: KG associations
Metaedge	Abbr	Dataset	Source nodes	Target nodes	Edges (propagated)	Edges (depropagated)
Chemical_entity-HAS_PARENT-Chemical_entity	CHE-hsp-CHE	chebi	114999	28657	236045	236045
Cell-ASSOCIATION-Pathway	CLL-ass-PWY	cosmic_mutsig	951	35	2762	2762
Cell-CNV_DOWN-Gene	CLL-cnd-GEN	cclecnv_HMZ	1010	18706	454362	454362
Cell-CNV_DOWN-Gene	CLL-cnd-GEN	cosmiccnv_HMZ	848	4748	13092	13092
Cell-CNV_DOWN-Gene	CLL-cnd-GEN	klijncnv_HMZ	649	18842	930467	930467
Cell-CNV_DOWN-Gene	CLL-cnd-GEN	gdsc1000_cfe	914	89	10206	10206
Cell-CNV_UP-Gene	CLL-cnu-GEN	cclecnv_HMZ	1007	18707	446999	446999
Cell-CNV_UP-Gene	CLL-cnu-GEN	cosmiccnv_HMZ	569	14571	65049	65049
Cell-CNV_UP-Gene	CLL-cnu-GEN	klijncnv_HMZ	651	18871	920417	920417
Cell-CNV_UP-Gene	CLL-cnu-GEN	gdsc1000_cfe	614	126	6317	6317
Cell-DOWNREGULATES-Gene	CLL-dwr-GEN	gdsc1000_mrna	934	11791	233068	233068
Cell-DOWNREGULATES-Gene	CLL-dwr-GEN	ccle_rna	1198	9565	294699	294699
Cell-DOWNREGULATES-Gene	CLL-dwr-GEN	ctrpv2_mrna	801	12614	197173	197173
Cell-DOWNREGULATES-Gene	CLL-dwr-GEN	hpacelllines_HMZ	35	13273	41556	41556
Cell-DOWNREGULATES-Gene	CLL-dwr-GEN	heiser_HMZ	55	14923	88935	88935
Cell-DOWNREGULATES-Gene	CLL-dwr-GEN	cclemrna_HMZ	1006	16089	297902	297902
Cell-DOWNREGULATES-Gene	CLL-dwr-GEN	biogpsnci60_HMZ	74	11945	62932	62932
Cell-DOWNREGULATES-Gene	CLL-dwr-GEN	klijnmrna_HMZ	634	12359	588175	588175
Cell-HAS_A-Disease	CLL-has-DIS	cl_disease_clueio	1717	102	8988	1717
Cell-HAS_A-Tissue	CLL-has-TIS	cl_tissue_clueio	2303	30	2389	2389
Cell-HAS_PARENT-Cell	CLL-hsp-CLL	cellosaurus	35803	3882	36015	36015
Cell-METHYLATES-Gene	CLL-mth-GEN	gdsc1000_cfe	766	278	8313	8313
Cell-MUTATION-Gene	CLL-mut-GEN	cclemut_HMZ	878	1664	103787	103787
Cell-MUTATION-Gene	CLL-mut-GEN	klijnmut_HMZ	660	14260	130854	130854
Cell-MUTATION-Gene	CLL-mut-GEN	cosmic_census	1585	346	9153	9153
Cell-MUTATION-Gene	CLL-mut-GEN	ccle_mut	1736	17133	138458	138458
Cell-MUTATION-Gene	CLL-mut-GEN	gdsc1000_cfe	921	303	4657	4657
Cell-PROTEIN_ABUNDANCE-Gene	CLL-pab-GEN	ccle_proteome	366	8437	90345	90345
Cell-PROTEIN_DEFICIENCY-Gene	CLL-pdf-GEN	ccle_proteome	366	8285	90208	90208
Cell-SENSITIVE-Compound	CLL-sns-CPD	ctrpv2_sens	826	484	21367	21367
Cell-SENSITIVE-Compound	CLL-sns-CPD	prism	468	1416	56659	56659
Cell-SENSITIVE-Compound	CLL-sns-CPD	nci60_sens	58	17401	50363	50363
Cell-SENSITIVE-Compound	CLL-sns-CPD	gdsc1000_sens	1002	242	18586	18586
Cell-SENSITIVE-Compound	CLL-sns-CPD	sens_chemb	609	38249	85922	85922
Cell-SENSITIVE-Compound	CLL-sns-CPD	drugcell	1199	609	40307	40307
Cell-UPREGULATES-Gene	CLL-upr-GEN	ccle_rna	1198	5106	298791	298791
Cell-UPREGULATES-Gene	CLL-upr-GEN	ctrpv2_mrna	801	9776	200123	200123
Cell-UPREGULATES-Gene	CLL-upr-GEN	hpacelllines_HMZ	35	14585	40531	40531
Cell-UPREGULATES-Gene	CLL-upr-GEN	gdsc1000_mrna	934	10327	233357	233357
Cell-UPREGULATES-Gene	CLL-upr-GEN	cclemrna_HMZ	1006	16734	377285	377285
Cell-UPREGULATES-Gene	CLL-upr-GEN	biogpsnci60_HMZ	74	12280	66129	66129
Cell-UPREGULATES-Gene	CLL-upr-GEN	klijnmrna_HMZ	634	12373	590280	590280
Cell-UPREGULATES-Gene	CLL-upr-GEN	heiser_HMZ	55	14923	102611	102611
Cellular_component-HAS_PARENT_P-Cellular_component	CMP-hsp+-CMP	gocc	3142	964	3658	3658
Compound-CAUSES-Disease	CPD-cau-DIS	offsides	1002	714	22309	9465
Compound-CAUSES-Disease	CPD-cau-DIS	sider	541	595	8342	3447
Compound-CAUSES-Disease	CPD-cau-DIS	ctdchemdis	3759	2042	91713	40109
Compound-DRUG-DRUG_INTERACTION-Compound	CPD-ddi-CPD	ddi_dbank	3312	3298	1135635	1135635
Compound-DRUG-DRUG_INTERACTION-Compound	CPD-ddi-CPD	drugbank_CC	1003	1004	12193	12193
Compound-DOWNREGULATES-Gene	CPD-dwr-GEN	lincs_hetionet	11258	5646	231026	231026
Compound-HAS_A-Chemical_entity	CPD-has-CHE	chebi	89691	25756	198966	198966
Compound-HAS_A-Pharmacologic_class	CPD-has-PHC	atc_drugs	3525	5263	25635	9594
Compound-INTERACTS-Gene	CPD-int-GEN	curated_targets	7954	2664	19687	19687
Compound-INTERACTS-Gene	CPD-int-GEN	pharmacogenomic_targets	560	690	1765	1765
Compound-INTERACTS-Gene	CPD-int-GEN	repohub	4154	1584	9089	9089
Compound-INTERACTS-Gene	CPD-int-GEN	drugbank_active	1437	652	3840	3840
Compound-INTERACTS-Gene	CPD-int-GEN	drugbank_pk	1931	441	7655	7655
Compound-INTERACTS-Gene	CPD-int-GEN	drugbank_pd	4715	2161	12425	12425
Compound-INTERACTS-Gene	CPD-int-GEN	drugbank	5257	2321	19950	19950
Compound-INTERACTS-Gene	CPD-int-GEN	lincs_CC	2305	1343	9183	9183
Compound-INTERACTS-Gene	CPD-int-GEN	kinomescan_HMZ	7	147	217	217
Compound-INTERACTS-Gene	CPD-int-GEN	drugcentral	1540	1059	5235	5235
Compound-INTERACTS-Gene	CPD-int-GEN	ctdchemical	3664	18329	282933	282933
Compound-SIMILAR-Compound	CPD-sim-CPD	fp2d_CC	74166	74125	1780332	1780332
Compound-SIMILAR-Compound	CPD-sim-CPD	cc_sim	140707	140806	1261814	1261814
Compound-SIMILAR-Compound	CPD-sim-CPD	fp2d_topjc	28079	28166	214942	214942
Compound-TREATS-Disease	CPD-trt-DIS	ctdchemdis	3886	2141	69517	28773
Compound-TREATS-Disease	CPD-trt-DIS	pharmacotherapydb_hetionet	403	213	2467	783
Compound-TREATS-Disease	CPD-trt-DIS	repodb	1153	1432	14765	4973
Compound-UPREGULATES-Gene	CPD-upr-GEN	lincs_hetionet	10712	6118	200539	200539
Disease-CAUSES-Disease	DIS-cau-DIS	disease_cau_symptom_hetionet	296	261	9265	1438
Disease-DOWNREGULATES-Gene	DIS-dwr-GEN	creeds_disease_curated	690	14997	634419	271660
Disease-HAS_PARENT_P-Disease	DIS-hsp+-DIS	doid	9593	2193	10882	13654
Disease-UPREGULATES-Gene	DIS-upr-GEN	creeds_disease_curated	690	14659	641512	271577
Disease-CROSS_REFERENCE-Disease	DIS-xrf-DIS	doid	9344	16464	16950	16950
Disease-CROSS_REFERENCE-Disease	DIS-xrf-DIS	ctd_medic	7421	8062	8396	8396
Disease-CROSS_REFERENCE-Disease	DIS-xrf-DIS	disgenet	36124	22008	50780	50780
Disease-CROSS_REFERENCE-Disease	DIS-xrf-DIS	efo	20981	19718	27408	27408
Disease-CROSS_REFERENCE-Disease	DIS-xrf-DIS	meddra	22383	21974	22384	22384
Disease-CROSS_REFERENCE-Disease	DIS-xrf-DIS	orphanet	13225	10302	15172	15172
Disease-CROSS_REFERENCE-Disease	DIS-xrf-DIS	tfidf_umls_sbnb	20574	20487	40896	40896
Disease-CROSS_REFERENCE-Disease	DIS-xrf-DIS	bioportal	18693	17151	26636	26636
Disease-CROSS_REFERENCE-Disease	DIS-xrf-DIS	hpo	11420	14417	14920	14920
Domain-HAS_PARENT_P-Domain	DOM-hsp+-DOM	interpro	4186	1485	4186	4186
Gene-ASSOCIATION-Disease	GEN-ass-DIS	ctddisease	7580	4562	140993	56066
Gene-ASSOCIATION-Disease	GEN-ass-DIS	clinvar_HMZ	2097	3131	12259	4541
Gene-ASSOCIATION-Disease	GEN-ass-DIS	disgenet_befree	14789	6084	1378261	562758
Gene-ASSOCIATION-Disease	GEN-ass-DIS	omim_HMZ	2893	3986	18749	6828
Gene-ASSOCIATION-Disease	GEN-ass-DIS	gwasdbdisease_HMZ	10876	581	146380	50960
Gene-ASSOCIATION-Disease	GEN-ass-DIS	gwasdbphenotype_HMZ	8503	473	115189	43257
Gene-ASSOCIATION-Disease	GEN-ass-DIS	hpo_HMZ	2946	1435	81232	34219
Gene-ASSOCIATION-Disease	GEN-ass-DIS	opentargets	14895	4157	523284	213194
Gene-ASSOCIATION-Disease	GEN-ass-DIS	disgenet_inferred	7980	5201	244062	112632
Gene-ASSOCIATION-Disease	GEN-ass-DIS	disgenet_curated	8431	5441	131413	49282
Gene-ASSOCIATION-Disease	GEN-ass-DIS	hugenavigator_HMZ	10236	2755	319138	135483
Gene-ASSOCIATION-Disease	GEN-ass-DIS	ctddisease_inferred	13679	1512	1697357	774203
Gene-ASSOCIATION-Disease	GEN-ass-DIS	jensendiseasecurated	3087	1413	14858	4989
Gene-ASSOCIATION-Disease	GEN-ass-DIS	jensendiseaseexps	5516	395	38346	10857
Gene-ASSOCIATION-Disease	GEN-ass-DIS	jensendiseasetextmining	15467	5694	314269	150160
Gene-ASSOCIATION-Pathway	GEN-ass-PWY	gobp_goa_curated	6061	343	30939	12052
Gene-ASSOCIATION-Pathway	GEN-ass-PWY	gobp_goa_inferred	1912	220	6508	2268
Gene-ASSOCIATION-Pathway	GEN-ass-PWY	kegg_cpdb	4739	174	21645	10040
Gene-ASSOCIATION-Pathway	GEN-ass-PWY	reactome	10696	1848	93727	35184
Gene-ASSOCIATION-Pathway	GEN-ass-PWY	wikipathways_cpdb	3566	197	15697	6894
Gene-ASSOCIATION-Tissue	GEN-ass-TIS	jensentissueexps	17845	206	2178701	2178701
Gene-ASSOCIATION-Tissue	GEN-ass-TIS	jensentissuetextmining	18493	2071	3534838	3534838
Gene-ASSOCIATION-Tissue	GEN-ass-TIS	jensentissuecurated	16206	437	233965	233965
Gene-CODEPENDENCY-Gene	GEN-cdp-GEN	depmap_agreement_ccr	9575	9655	109898	109898
Gene-CODEPENDENCY-Gene	GEN-cdp-GEN	depmap_agreement_ceres	7951	8044	119416	119416
Gene-COEXPRESSION-Gene	GEN-cex-GEN	coexpressdb	15176	15251	618172	618172
Gene-COEXPRESSION-Gene	GEN-cex-GEN	msigdbcomp_HMZ	3162	3996	38851	38851
Gene-DEPHOSPHORYLATES-Gene	GEN-dph-GEN	omnipath	90	209	524	524
Gene-DEPHOSPHORYLATES-Gene	GEN-dph-GEN	depod_HMZ	113	295	826	826
Gene-DOWNREGULATES-Gene	GEN-dwr-GEN	dorothea_AB	76	749	863	863
Gene-DOWNREGULATES-Gene	GEN-dwr-GEN	dorothea_CD	111	2830	4190	4190
Gene-DOWNREGULATION_SENSITIZES-Compound	GEN-dws-CPD	gdsc_sbnb_modules	2881	136	6775	6775
Gene-DOWNREGULATION_SENSITIZES-Compound	GEN-dws-CPD	pharmacodb_associations	13916	598	114641	114641
Gene-HAS_A-Cellular_component	GEN-has-CMP	jensencompartmenttextmining	18477	2902	3405398	1926543
Gene-HAS_A-Cellular_component	GEN-has-CMP	locate_HMZ	9592	62	19808	15787
Gene-HAS_A-Cellular_component	GEN-has-CMP	locatepredicted_HMZ	18032	14	31927	26803
Gene-HAS_A-Cellular_component	GEN-has-CMP	jensencompartmentcurated	16841	1963	199305	111219
Gene-HAS_A-Cellular_component	GEN-has-CMP	gocc_goa_curated	16457	1784	106799	55771
Gene-HAS_A-Cellular_component	GEN-has-CMP	gocc_goa_inferred	8775	1101	37637	15994
Gene-HAS_A-Cellular_component	GEN-has-CMP	jensencompartmentexps	8330	41	32344	25455
Gene-HAS_A-Domain	GEN-has-DOM	interpro	19609	16906	81561	72620
Gene-HAS_A-Molecular_function	GEN-has-MFN	gomf_goa_curated	13066	4216	103760	30706
Gene-HAS_A-Molecular_function	GEN-has-MFN	gomf_goa_inferred	9767	2374	57512	16070
Gene-NEGATIVE_GENETIC_INTERACTION-Gene	GEN-ngi-GEN	rauscher_2018	1995	2722	10746	10746
Gene-NEGATIVE_GENETIC_INTERACTION-Gene	GEN-ngi-GEN	eytan_2018	5508	6272	21573	21573
Gene-POSITIVE_GENETIC_INTERACTION-Gene	GEN-pgi-GEN	rauscher_2018	692	940	2709	2709
Gene-PHOSPHORYLATES-Gene	GEN-pho-GEN	kea_HMZ	456	3402	12192	12192
Gene-PHOSPHORYLATES-Gene	GEN-pho-GEN	omnipath	1695	3173	16433	16433
Gene-PROTEIN-PROTEIN_INTERACTION-Gene	GEN-ppi-GEN	dip_HMZ	1830	1918	7038	7038
Gene-PROTEIN-PROTEIN_INTERACTION-Gene	GEN-ppi-GEN	hi_union	6652	6928	62261	62261
Gene-PROTEIN-PROTEIN_INTERACTION-Gene	GEN-ppi-GEN	omnipath	6239	8876	63389	63389
Gene-PROTEIN-PROTEIN_INTERACTION-Gene	GEN-ppi-GEN	inbiomap_inferred	5231	5996	129835	129835
Gene-PROTEIN-PROTEIN_INTERACTION-Gene	GEN-ppi-GEN	inbiomap_curated	4219	6264	25016	25016
Gene-PROTEIN-PROTEIN_INTERACTION-Gene	GEN-ppi-GEN	string	13986	14888	404918	404918
Gene-PROTEIN-PROTEIN_INTERACTION-Gene	GEN-ppi-GEN	reactomeppi_HMZ	4521	5329	105927	105927
Gene-PROTEIN-PROTEIN_INTERACTION-Gene	GEN-ppi-GEN	pidppi_HMZ	1351	1613	13090	13090
Gene-PROTEIN-PROTEIN_INTERACTION-Gene	GEN-ppi-GEN	keggppi_HMZ	5	3	5	5
Gene-PROTEIN-PROTEIN_INTERACTION-Gene	GEN-ppi-GEN	humancycppi_HMZ	92	104	484	484
Gene-PROTEIN-PROTEIN_INTERACTION-Gene	GEN-ppi-GEN	guidetopharmprotein_HMZ	230	242	410	410
Gene-PROTEIN-PROTEIN_INTERACTION-Gene	GEN-ppi-GEN	pc_HMZ	12226	14468	1777086	1777086
Gene-PROTEIN-PROTEIN_INTERACTION-Gene	GEN-ppi-GEN	nursappi_HMZ	798	800	2118	2118
Gene-PROTEIN-PROTEIN_INTERACTION-Gene	GEN-ppi-GEN	intact	13311	14364	199835	199835
Gene-PROTEIN-PROTEIN_INTERACTION-Gene	GEN-ppi-GEN	hprd_HMZ	6717	8006	59325	59325
Gene-PROTEIN-PROTEIN_INTERACTION-Gene	GEN-ppi-GEN	biogrid_HMZ	10711	12969	160212	160212
Gene-PROTEIN-PROTEIN_INTERACTION-Gene	GEN-ppi-GEN	pantherppi_HMZ	1378	1471	21195	21195
Gene-REGULATES-Gene	GEN-reg-GEN	transfacpwm_HMZ	156	18493	225982	225982
Gene-REGULATES-Gene	GEN-reg-GEN	transfac_HMZ	202	11643	93313	93313
Gene-REGULATES-Gene	GEN-reg-GEN	cheappi_HMZ	199	18574	381172	381172
Gene-REGULATES-Gene	GEN-reg-GEN	jasparpwm_HMZ	111	18597	141132	141132
Gene-REGULATES-Gene	GEN-reg-GEN	motifmap_HMZ	140	17066	99316	99316
Gene-REGULATES-Gene	GEN-reg-GEN	dorothea_CD	262	6244	16767	16767
Gene-REGULATES-Gene	GEN-reg-GEN	dorothea_AB	97	2540	4336	4336
Gene-UPREGULATES-Gene	GEN-upr-GEN	dorothea_AB	95	2123	3473	3473
Gene-UPREGULATES-Gene	GEN-upr-GEN	dorothea_CD	235	5149	12577	12577
Gene-UPREGULATION_SENSITIZES-Compound	GEN-ups-CPD	gdsc_sbnb_modules	2980	156	7342	7342
Gene-UPREGULATION_SENSITIZES-Compound	GEN-ups-CPD	pharmacodb_associations	16143	598	143382	143382
Molecular_function-HAS_PARENT_P-Molecular_function	MFN-hsp+-MFN	gomf	10623	1983	12756	12756
Perturbagen-BAD_FITNESS-Cell	PGN-bfn-CLL	depmap_agreement_ccr	11332	720	363283	363283
Perturbagen-BAD_FITNESS-Cell	PGN-bfn-CLL	depmap_agreement_ceres	10175	720	457080	457080
Perturbagen-BAD_FITNESS-Cell	PGN-bfn-CLL	depmap_broad	5368	714	98573	98573
Perturbagen-BAD_FITNESS-Cell	PGN-bfn-CLL	depmap_sanger	7335	314	441543	441543
Perturbagen-BAD_FITNESS-Cell	PGN-bfn-CLL	achilles_HMZ	4736	208	48956	48956
Perturbagen-DOWNREGULATES-Gene	PGN-dwr-GEN	lincs_oe_hetionet	1128	1484	7921	7921
Perturbagen-DOWNREGULATES-Gene	PGN-dwr-GEN	lincs_sh_hetionet	3024	5568	117433	117433
Perturbagen-GOOD_FITNESS-Cell	PGN-gfn-CLL	achilles_HMZ	4736	208	48934	48934
Perturbagen-PERTURBS_DOWN-Gene	PGN-pdw-GEN	targetscannonconserved_HMZ	1539	17777	622673	622673
Perturbagen-PERTURBS_DOWN-Gene	PGN-pdw-GEN	lincs_sh_hetionet	3032	3032	3032	3032
Perturbagen-PERTURBS_DOWN-Gene	PGN-pdw-GEN	targetscan_HMZ	1537	14791	513280	513280
Perturbagen-PERTURBS_DOWN-Gene	PGN-pdw-GEN	achilles_HMZ	4736	4726	4754	4754
Perturbagen-PERTURBS_DOWN-Gene	PGN-pdw-GEN	mirtarbase_HMZ	595	11880	37314	37314
Perturbagen-PERTURBS_DOWN-Gene	PGN-pdw-GEN	geogene_HMZ	524	252	524	524
Perturbagen-PERTURBS_DOWN-Gene	PGN-pdw-GEN	depmap_sanger	7332	7346	7346	7346
Perturbagen-PERTURBS_DOWN-Gene	PGN-pdw-GEN	depmap_broad	5368	5378	5378	5378
Perturbagen-PERTURBS_DOWN-Gene	PGN-pdw-GEN	depmap_agreement_ceres	10175	10196	10196	10196
Perturbagen-PERTURBS_DOWN-Gene	PGN-pdw-GEN	depmap_agreement_ccr	11332	11354	11354	11354
Perturbagen-PERTURBS_DOWN-Gene	PGN-pdw-GEN	creeds_gene_curated	1619	714	1622	1622
Perturbagen-PERTURBS_DOWN-Gene	PGN-pdw-GEN	omnipath	700	2650	8274	8274
Perturbagen-PERTURBS_DOWN-Gene	PGN-pdw-GEN	geotf_HMZ	107	76	107	107
Perturbagen-PERTURBS_DOWN-Gene	PGN-pdw-GEN	geokinase_HMZ	241	98	241	241
Perturbagen-PERTURBS_DOWN-Gene	PGN-pdw-GEN	lincs_sh_CC	10309	3596	10334	10334
Perturbagen-None-Gene	PGN-pmu-GEN	geokinase_HMZ	10	7	10	10
Perturbagen-None-Gene	PGN-pmu-GEN	geogene_HMZ	15	11	15	15
Perturbagen-None-Gene	PGN-pmu-GEN	creeds_gene_curated	116	68	116	116
Perturbagen-PERTURBS_UP-Gene	PGN-pup-GEN	lincs_oe_hetionet	1392	1392	1392	1392
Perturbagen-PERTURBS_UP-Gene	PGN-pup-GEN	creeds_gene_curated	348	197	348	348
Perturbagen-PERTURBS_UP-Gene	PGN-pup-GEN	lincs_oe_CC	8052	2800	8068	8068
Perturbagen-PERTURBS_UP-Gene	PGN-pup-GEN	geogene_HMZ	107	58	107	107
Perturbagen-PERTURBS_UP-Gene	PGN-pup-GEN	geotf_HMZ	13	12	13	13
Perturbagen-PERTURBS_UP-Gene	PGN-pup-GEN	geokinase_HMZ	34	24	34	34
Perturbagen-UPREGULATES-Gene	PGN-upr-GEN	lincs_sh_hetionet	2973	5818	75248	75248
Perturbagen-UPREGULATES-Gene	PGN-upr-GEN	lincs_oe_hetionet	1206	1707	8337	8337
Pharmacologic_class-HAS_PARENT_P-Pharmacologic_class	PHC-hsp+-PHC	atc	5369	1089	5369	5369
Pathway-DOWNREGULATES-Gene	PWY-dwr-GEN	progeny	20	256	1002	340
Pathway-HAS_PARENT_P-Pathway	PWY-hsp+-PWY	reactome	1770	633	1816	1816
Pathway-UPREGULATES-Gene	PWY-upr-GEN	progeny	21	436	924	456
Pathway-CROSS_REFERENCE-Pathway	PWY-xrf-PWY	compath	148	149	177	177
Pathway-CROSS_REFERENCE-Pathway	PWY-xrf-PWY	jaccard_sbnb	192	212	262	262
Tissue-DOWNREGULATES-Gene	TIS-dwr-GEN	hpa_rna_cons	60	5248	14941	14941
Tissue-DOWNREGULATES-Gene	TIS-dwr-GEN	gtextissue_HMZ	28	17761	41361	41361
Tissue-HAS_A-Disease	TIS-has-DIS	disease_loc_tissue_hetionet	240	305	6725	2350
Tissue-HAS_PARENT-Tissue	TIS-hsp-TIS	bto	2135	774	2649	2649
Tissue-PROTEIN_ABUNDANCE-Gene	TIS-pab-GEN	hpa_proteome	49	7566	62490	62490
Tissue-PROTEIN_DEFICIENCY-Gene	TIS-pdf-GEN	hpa_proteome	46	8961	82434	82434
Tissue-UPREGULATES-Gene	TIS-upr-GEN	gtextissue_HMZ	28	17834	37724	37724
Tissue-UPREGULATES-Gene	TIS-upr-GEN	hpa_rna_cons	60	5325	14995	14995

### Sheet: reference datasets
Abbreviation	Association	Dataset	Source	In >=L2	Preprocess notes
CHE-has-CPD	Compound has Chemical Entity	chebi	ChEBI	yes	Data was obtained from Chemical Entities of Biological Interest (ChEBI) resource.
CLL-ass-PWY	Cell associates Pathway	cosmic_mutsig	COSMIC	yes	Data was obtained from following publication: "Characterizing Mutational Signatures in Human Cancer Cell Lines Reveals Episodic APOBEC Mutagenesis".
CLL-bfn-(PGN)-pdw-GEN	Gene pertubed down by Perturbagen bad fitness Cell	achilles_HMZ	Harmonizome (Achilles)		Data was obtained from Harmonizome.
CLL-bfn-(PGN)-pdw-GEN	Gene pertubed down by Perturbagen bad fitness Cell	depmap_agreement_ccr	Depmap	yes	The CLL-GEN dependencies binary data (CRISPRcleanR_binary.tsv) and the pan essentials (panessential_tiers.csv) were obtained from the publication "Integrated cross-study datasets of genetic dependencies in cancer" More specifically, we obtained the files 'BinaryCCR4m.RData' and 'TierCE.csv' from https://drive.google.com/drive/folders/1Pe1YP-rRgtNBmTJYhoMYL4wdnsZdW-HQ. The cl_models metadata (cl_m…
CLL-bfn-(PGN)-pdw-GEN	Gene pertubed down by Perturbagen bad fitness Cell	depmap_agreement_ceres	Depmap	yes	The CLL-GEN dependencies binary data (CRISPRcleanR_binary.tsv) and the pan essentials (panessential_tiers.csv) were obtained from the publication "Integrated cross-study datasets of genetic dependencies in cancer" More specifically, we obtained the files 'BinaryCERES4m.RData' and 'TierCE.csv' from https://drive.google.com/drive/folders/1Pe1YP-rRgtNBmTJYhoMYL4wdnsZdW-HQ. The cl_models metadata (cl…
CLL-cnd-GEN	Cell copy number down Gene	cclecnv_HMZ	Harmonizome (CCLE)		Data was obtained from Harmonizome.
CLL-cnd-GEN	Cell copy number down Gene	gdsc1000_cfe	GDSC1000		Data was obtained from the Genomics of Drug Sensitivity in Cancer (GDSC).
CLL-cnu-GEN	Cell copy number up Gene	cclecnv_HMZ	Harmonizome (CCLE)		Data was obtained from Harmonizome.
CLL-cnu-GEN	Cell copy number up Gene	gdsc1000_cfe	GDSC1000		Data was obtained from the Genomics of Drug Sensitivity in Cancer (GDSC).
CLL-dwr-GEN	Cell downregulates Gene	ccle_rna	CCLE	yes	Data was obtained from the CCLE (Depmap).To binarize the gene expression we followed the Harmonizome pipeline (https://doi.org/10.1093/database/baw100).Briefly:.
CLL-dwr-GEN	Cell downregulates Gene	gdsc1000_mrna	GDSC1000	yes	Data was obtained from the Genomics of Drug Sensitivity in Cancer (GDSC).To binarize the gene expression we followed the Harmonizome pipeline (https://doi.org/10.1093/database/baw100).Briefly:.
CLL-gfn-(PGN)-pdw-GEN	Gene pertubed down by Perturbagen good fitness Cell	achilles_HMZ	Harmonizome (Achilles)	yes	Data was obtained from Harmonizome.
CLL-has-DIS	Cell has Disease	cl_disease_clueio	CLUE	yes	Data was obtained from the CLUE (cell-app).
CLL-has-TIS	Cell has Tissue	cl_tissue_clueio	CLUE	yes	Data was obtained from the CLUE (cell-app).
CLL-hsp-CLL	Cell has parent Cell	cellosaurus	Cellosaurus	yes	Data was obtained from Cellosaurus.
CLL-mth-GEN	Cell methylates Gene	gdsc1000_cfe	GDSC1000		Data was obtained from the Genomics of Drug Sensitivity in Cancer (GDSC).
CLL-mut-GEN	Cell mutation Gene	ccle_mut	CCLE		Data was obtained from the CCLE (Depmap).Only mutations classified as "Hotspot" or "Damaging" were considered.
CLL-mut-GEN	Cell mutation Gene	cosmic_census	COSMIC	yes	Data was obtained from COSMIC. We used the COSMIC Census Cancer database.
CLL-mut-GEN	Cell mutation Gene	gdsc1000_cfe	GDSC1000	yes	Data was obtained from the Genomics of Drug Sensitivity in Cancer (GDSC).
CLL-pab-GEN	Cell up protein Gene	ccle_proteome	CCLE	yes	Data was obtained from the CCLE publication: "Quantitative Proteomics of the Cancer Cell Line Encyclopedia". We used the following parameters:.
CLL-pdf-GEN	Cell down protein Gene	ccle_proteome	CCLE	yes	Data was obtained from the CCLE publication: "Quantitative Proteomics of the Cancer Cell Line Encyclopedia". We used the following parameters:.
CLL-sns-CPD	Cell sensitive Compound	ctrpv2_sens	PharmacoDB (CTRPv2)	yes	Data was obtained from the PharmacoDB database.AOC were transformed into AUC (1-AOC).To binarize the drug sensitivty we implemented the waterfall method (as first described elsewhere DOI: 10.1038/nature11003).We required at least an AUC <0.9, and minimum of 1% and maximum of 20% sensitive cell lines for each drug.
CLL-sns-CPD	Cell sensitive Compound	drugcell	Kuenzi et. al. (2020) (CTRPv2)		Data was obtained from the publication: "Predicting Drug Response and Synergy Using a Deep Learning Model of Human Cancer Cells ". DrugCell AUC data ('drugcell_auc.tsv') was obtained by combining the files 'drugcell_train.txt', 'drugcell_test.txt' and 'drugcell_val.txt' from: https://github.com/idekerlab/DrugCell/tree/public/data. Drug and cell ids were mapped to Drugcell ids using the mapping fi…
CLL-sns-CPD	Cell sensitive Compound	gdsc1000_sens	PharmacoDB (GDSC1000)	yes	Data was obtained from the PharmacoDB database.AOC were transformed into AUC (1-AOC).To binarize the drug sensitivty we implemented the waterfall method (as first described elsewhere DOI: 10.1038/nature11003).We required at least an AUC <0.9, and minimum of 1% and maximum of 20% sensitive cell lines for each drug.
CLL-sns-CPD	Cell sensitive Compound	nci60_sens	CellMiner (NCI-60)	yes	Data was obtained from CellMiner. We selected as sensitive pairs those compounds falling in the >=95th percentile for each cell sensitivity distribution.
CLL-sns-CPD	Cell sensitive Compound	prism	PRISM	yes	Data was obtained from PRISM database.To binarize the drug sensitivty we implemented the waterfall method (as first described elsewhere DOI: 10.1038/nature11003).We required at least an AUC <0.9, and minimum of 1% and maximum of 20% sensitive cell lines for each drug.
CLL-upr-GEN	Cell upregulates Gene	ccle_rna	CCLE	yes	Data was obtained from the CCLE (Depmap).To binarize the gene expression we followed the Harmonizome pipeline (https://doi.org/10.1093/database/baw100).Briefly:.
CLL-upr-GEN	Cell upregulates Gene	gdsc1000_mrna	GDSC1000	yes	Data was obtained from the Genomics of Drug Sensitivity in Cancer (GDSC).To binarize the gene expression we followed the Harmonizome pipeline (https://doi.org/10.1093/database/baw100).Briefly:.
CMP-has-GEN	Cell Compartment has Gene	jensencompartmentcurated	COMPARTMENTS	yes	Data was obtained from the COMPARTMENTS databases by Jensen Lab.Only the 'knowledge channel' was downloaded.
CPD-cau-DIS	Compound causes Disease	ctdchemdis	CTD		Data was obtained from the Comparative Toxicogenomics Database (CTD).
CPD-cau-DIS	Compound causes Disease	offsides	OffSIDES	yes	Data was obtained from the OffSIDES from the Tatonetti lab. We only kept those associations with a PRR score of 2 and a PRR-error of 0.25.
CPD-cau-DIS	Compound causes Disease	sider	SIDER	yes	Data was obtained from SIDER.We kept all the side effects classifed as: 'common', 'very frequent', 'frequent' ,'very common'. Moreover, we added side effects that were present in more than 5% of the population with respect to the placebo. If a drug had no side effect meeting those requierements, we added those present in at least 5% of the population (ignoring the placebo).
CPD-ddi-CPD	Compound interacts Compound	drugbank_CC	Chemical Checker (Drugbank)	yes	Drug drug target interactions were obtaine from the raw data used in the "E5 space" from the Chemical Checker.
CPD-dwr-GEN	Compound downregulates Gene	lincs_hetionet	Hetionet (LINCS)	yes	Data was obtained from Hetionet.We only considered the top 125 up and down-regulated genes for each drug.
CPD-dws-GEN	Gene downregulatation sensitize Compound	pharmacodb_associations	PharmacoDB	yes	Data was obtained from the PharmacoDB database.We considered associations from the following sources: 'GDSC1000','CCLE','CTRPv2','gCSI'.We only kept the top 250 positive and negative associations with p-value < 0.01.
CPD-has-PHC	Compound has Pharmacologic Class	atc_drugs	Drugbank + Drugcentral + KEGG	yes	Data was obtained from 3 different sources: Drugbank, KEGG and Drugcentral.
CPD-int-GEN	Compound interacts Gene	curated_targets	Drugbank + Repohub + PharmacoDB	yes	Data was obtained from 3 different sources: Drugbank, PharmacoDB and Repohub.
CPD-int-GEN	Compound interacts Gene	drugbank, drugbank_pd, drugbank_pk	Drugbank		Data was obtained from Drugbank.This script generates 4 different subdatasets:.
CPD-int-GEN	Compound interacts Gene	drugcentral	Drugcentral		Data was obtained from Drugcentral.
CPD-int-GEN	Compound interacts Gene	pharmacogenomic_targets	PharmacoDB		Drug targets were obtained by harmonizing the drug targets avaiable in the following sources: 'PharmacoDB', 'GDSC', and 'CTRPv2'.
CPD-int-GEN	Compound interacts Gene	repohub	Drug Repurposing Hub		Data was obtained from The Drug Repurposing Hub (repohub).
CPD-sim-CPD	Compound similar Compound	cc_sim	Chemical Checker	yes	CPD similarities were obtained from the Chemical Checker (CC) database https://doi.org/10.1038/s41587-020-0502-7. Using the Compound universe defined by the datasets incorporated in the KG, we computed the top 10 nearest neighbour for each compound according to the cosine distance and the 25 CC signatures (vector of 25x128d). Neighbours with a cosine distance higher than 0.5 (corresponding to a 0…
CPD-sim-CPD	Compound similar Compound	fp2d_CC	Chemical Checker	yes	CPD similarities were obtained from the raw data of used for the "the A1 space" in Chemical Checker database https://doi.org/10.1038/s41587-020-0502-7.Using the Compound universe defined by the datasets incorporated in the KG, we computed tanimoto similarities between the ECFP4 signatures of the compounds. A 0.7 similarity cutoff was used to obtain the similar CPD-CPD pairs.
CPD-trt-DIS	Compound treats Disease	ctdchemdis	CTD		Data was obtained from the Comparative Toxicogenomics Database (CTD).
CPD-trt-DIS	Compound treats Disease	repodb	repoDB	yes	Data was obtained from repoDB:.
CPD-upr-GEN	Compound upregulates Gene	lincs_hetionet	Hetionet (LINCS)	yes	Data was obtained from Hetionet.We only considered the top 125 up and down-regulated genes for each drug.
CPD-ups-GEN	Gene upregulatation sensitize Compound	pharmacodb_associations	PharmacoDB	yes	Data was obtained from the PharmacoDB database.We considered associations from the following sources: 'GDSC1000','CCLE','CTRPv2','gCSI'.We only kept the top 250 positive and negative associations with p-value < 0.01.
DIS-ass-GEN	Gene associates Disease	ctddisease	CTD		Data was obtained from the Comparative Toxicogenomics Database (CTD).
DIS-ass-GEN	Gene associates Disease	disgenet_befree	DisGeNET		Data was obtained from DisGeNET. We only kept those associations reported by BEFREE (text mining).
DIS-ass-GEN	Gene associates Disease	disgenet_curated	DisGeNET	yes	Data was obtained from DisGeNET. We only kept those associations reported by curated sources: 'CGI','CLINGEN','GENOMICS_ENGLAND','CTD_human','ORPHANET','PSYGENET','UNIPROT'.
DIS-ass-GEN	Gene associates Disease	disgenet_inferred	DisGeNET	yes	Data was obtained from DisGeNET. We only kept those associations reported by inferred sources: 'HPO','CLINVAR','GWASDB','GWASCAT'.
DIS-ass-GEN	Gene associates Disease	opentargets	Open Targets	yes	Data was obtained from the Open Targets. For each disease we kept all the associations with a evidence score >= 0.7.Then, we sorted the rest of genes by their evidence score and added associations until at least 100 genes were associated with the disease. Associations with a score < 0.3 were ignored.
DIS-cau-DIS	Disease causes Disease	disease_cau_symptom_hetionet	Hetionet	yes	Data was obtained from Hetionet.We used a p-value cutoff of 0.05 (as recommended by the authors).
DIS-dwr-GEN	Disease downregulates Gene	creeds_disease_curated	CREEDS	yes	Data was obtained from CREEDS.We only used the 'Manual disease signatures' (curated).
DIS-has-TIS	Tissue has Disease	disease_loc_tissue_hetionet	Hetionet	yes	Data was obtained from Hetionet.We used a p-value cutoff of 0.05 (as recommended by the authors).
DIS-upr-GEN	Disease upregulates Gene	creeds_disease_curated	CREEDS	yes	Data was obtained from CREEDS.We only used the 'Manual disease signatures' (curated).
DOM-has-GEN	Gene has Domain	interpro	Interpro	yes	Data is donwloaded from InterPro.
GEN-ass-PWY	Gene associates Pathway	reactome	Reactome	yes	Data was obtained from the Reactome.
GEN-ass-TIS	Gene associates Tissue	jensentissuecurated	TISSUES	yes	Data was obtained from the TISSUES database by Jensen Lab.Only the 'knowledge channel' was downloaded.
GEN-cdp-GEN	Gene codepends Gene	depmap_agreement_ccr	Depmap	yes	The CLL-GEN dependencies binary data (CRISPRcleanR_binary.tsv) and the pan essentials (panessential_tiers.csv) were obtained from the publication "Integrated cross-study datasets of genetic dependencies in cancer" More specifically, we obtained the files 'BinaryCCR4m.RData' and 'TierCE.csv' from https://drive.google.com/drive/folders/1Pe1YP-rRgtNBmTJYhoMYL4wdnsZdW-HQ. The cl_models metadata (cl_m…
GEN-cdp-GEN	Gene codepends Gene	depmap_agreement_ceres	Depmap	yes	The CLL-GEN dependencies binary data (CRISPRcleanR_binary.tsv) and the pan essentials (panessential_tiers.csv) were obtained from the publication "Integrated cross-study datasets of genetic dependencies in cancer" More specifically, we obtained the files 'BinaryCERES4m.RData' and 'TierCE.csv' from https://drive.google.com/drive/folders/1Pe1YP-rRgtNBmTJYhoMYL4wdnsZdW-HQ. The cl_models metadata (cl…
GEN-cex-GEN	Gene coexpresses Gene	coexpressdb	CoexpressDB	yes	Data was obtained from the coexpressDB.We only considered those coexpressed pairs which had a co-rank in the closest 10%.
GEN-dph-GEN	Gene dephosphorylates Gene	omnipath	Omnipath	yes	Data was obtained from OmniPath.
GEN-dwr-GEN	Gene downregulates Gene	dorothea_AB	DoRothEA	yes	Data was obtained from DoRothEA.We only kept associations found with a confidence level of "A" or "B".
GEN-dwr-GEN	Gene downregulates Gene	dorothea_CD	DoRothEA		Data was obtained from DoRothEA.We only kept associations found with a confidence level of "C" or "D".
GEN-dwr-PWY	Pathway downregulates Gene	progeny	PROGENy	yes	Data was obtained from the publication: "Perturbation-response genes reveal signaling footprints in cancer gene expression". We donwloaded the supplementary table 1.
GEN-dwr-TIS	Tissue downregulates Gene	gtextissue_HMZ	Harmonizome (GTEx)		Data was obtained from Harmonizome.
GEN-dwr-TIS	Tissue downregulates Gene	hpa_rna_cons	HPA	yes	Data was obtained from the Human Protein Atlas. We first scaled each gene expression vector across tissues and then took the toop 250 up and down-regulated genes for each tissue. Z-score expression levels between -0.5 and 0.5 were skipped.
GEN-has-MFN	Gene has Molecular Function	gomf_goa_curated	GOA (GO)	yes	Data was obtained from the Gene Ontology Annotation (GOA) Database. Associations with low confidence evidence (i.e. those classified as: 'IEA','NAS','ND') were ignored.
GEN-ngi-GEN	Gene negative GI Gene	eytan_2018	Joo Sang Lee, et. al. (2018)		Data was obtained from the CCLE publication: "Harnessing synthetic lethality to predict the response to cancer treatment". The full network of genetic interactions was obtained by running the pipeline proposed by Joo Sang Lee et. al. (in https://www.nature.com/articles/s41467-018-04647-1).The pipeline was applied following: https://github.com/jooslee/ISLE/.
GEN-ngi-GEN	Gene negative GI Gene	rauscher_2018	Rauscher et. al. (2018)	yes	Data was obtained from the publication: "Toward an integrated map of genetic interactions in cancer cells". We downloaded the 'Dataset EV3'. We used a FDR cutoff of 0.2 as suggested by the authors.
GEN-pab-TIS	Tissue protein abundance Gene	hpa_proteome	HPA	yes	Data was obtained from the Human Protein Atlas.
GEN-pdf-TIS	Tissue protein deficiency Gene	hpa_proteome	HPA	yes	Data was obtained from the Human Protein Atlas.
GEN-pdw-(PGN)-dwr/upr-GEN	Gene pertubed down by Perturbagen regulates Gene	lincs_sh_hetionet	Hetionet (LINCS)	yes	Data was obtained from Hetionet.We only considered the top 50 up and down-regulated genes for each perturbation.
GEN-pgi-GEN	Gene positive GI Gene	rauscher_2018	Rauscher et. al. (2018)	yes	Data was obtained from the publication: "Toward an integrated map of genetic interactions in cancer cells". We downloaded the 'Dataset EV3'. We used a FDR cutoff of 0.2 as suggested by the authors.
GEN-pho-GEN	Gene phosphorylates Gene	kea_HMZ	Harmonizome (Lachmann et. al. (2009))		Data was obtained from Harmonizome.
GEN-pho-GEN	Gene phosphorylates Gene	omnipath	Omnipath	yes	Data was obtained from OmniPath.
GEN-ppi-GEN	Gene ppi Gene	corum	CORUM		Data was obtained from the CORUM database.
GEN-ppi-GEN	Gene ppi Gene	hi_union	HuRI		Data was obtained from the Human Reference Interactome (HuRI). We used the Huri Union (HI-union).
GEN-ppi-GEN	Gene ppi Gene	intact	IntAct	yes	Data was obtained from the IntAct database.
GEN-ppi-GEN	Gene ppi Gene	omnipath	Omnipath		Data was obtained from OmniPath.
GEN-ppi-GEN	Gene ppi Gene	string	STRING	yes	Data was obtained from the STRING database.We only kept those PPI with an evidence score >= 0.7.
GEN-pup-(PGN)-dwr/upr-GEN	Gene pertubed up by Perturbagen regulates Gene	lincs_oe_hetionet	Hetionet (LINCS)	yes	Data was obtained from Hetionet.We only considered the top 50 up and down-regulated genes for each perturbation.
GEN-reg-GEN	Gene regulates Gene	dorothea_AB	DoRothEA	yes	Data was obtained from DoRothEA.We only kept associations found with a confidence level of "A" or "B".
GEN-reg-GEN	Gene regulates Gene	dorothea_CD	DoRothEA		Data was obtained from DoRothEA.We only kept associations found with a confidence level of "C" or "D".
GEN-upr-GEN	Gene upregulates Gene	dorothea_AB	DoRothEA	yes	Data was obtained from DoRothEA.We only kept associations found with a confidence level of "A" or "B".
GEN-upr-GEN	Gene upregulates Gene	dorothea_CD	DoRothEA		Data was obtained from DoRothEA.We only kept associations found with a confidence level of "C" or "D".
GEN-upr-PWY	Pathway upregulates Gene	progeny	PROGENy	yes	Data was obtained from the publication: "Perturbation-response genes reveal signaling footprints in cancer gene expression". We donwloaded the supplementary table 1.
GEN-upr-TIS	Tissue upregulates Gene	gtextissue_HMZ	Harmonizome (GTEx)		Data was obtained from Harmonizome.
GEN-upr-TIS	Tissue upregulates Gene	hpa_rna_cons	HPA	yes	Data was obtained from the Human Protein Atlas. We first scaled each gene expression vector across tissues and then took the toop 250 up and down-regulated genes for each tissue. Z-score expression levels between -0.5 and 0.5 were skipped.
TIS-hsp-TIS	Tissue has parent Tissue	bto	BTO	yes	Data was obtained from the Brenda Tissue Ontology.
